# Fish are poor sentinels for surveillance of riverine AMR

**DOI:** 10.1101/2024.10.22.619632

**Authors:** Faina Tskhay, Christoph Köbsch, Alan X. Elena, Johan Bengtsson-Palme, Thomas U. Berendonk, Uli Klümper

## Abstract

Effective surveillance of antimicrobial resistance (AMR) in the environment is crucial for assessing the human and animal health risk of AMR pollution. Wastewater treatment plants (WWTPs) are one of the main sources of AMR pollutants discharged into water bodies. One important factor for assessing the risks associated with such pollution is the colonization potential of the resistant bacteria (ARB) and resistance genes (ARGs) from the environment into human or animal microbiomes upon exposure. This study explores whether fish can act as sentinels for surveillance of AMR pollution in general and specifically the human colonization potential of ARB in rivers impacted by WWTP effluents. Two riverine fish species, Brown trout, and European bullhead, were sampled up- and downstream a German WWTP. The two fish species were chosen due to their different lifestyles: Trout are mainly actively swimming in the water phase, while bullheads are sedentary and river sediment-associated. The bacterial microbiomes and resistomes of fish gills, skin, and feces were compared with those of the respective river water and sediment up- and downstream of the WWTP. Microbiomes of both fish mirrored the changes in river water and sediment downstream of the WWTP, with significant shifts in bacterial community composition, particularly an increase in Proteobacteria and Verrucomicrobia. However, increases in ARG abundances observed in water and sediment downstream of the WWTP were not reflected in any of the fish-associated resistomes. This indicates that while the fish microbiome is sensitive to environmental changes, resistomes of poikilothermic animals such as fish are less responsive to colonization by ARB originating from WWTPs and may not serve as effective sentinels for assessing AMR pollution and colonization risks in freshwater environments. This study highlights the complexity of using wildlife as indicators for environmental AMR pollution and suggests that other species are better suited for surveillance efforts.

**Highlights:**

- WWTP effluent affected downstream river microbiome composition of water and sediment
- WWTP effluent significantly increased the level of six tested ARGs downstream
- Changes in environmental microbiome composition were mirrored in trout and bullhead
- No effect of the WWTP effluent on resistomes and individual ARG abundance in fishes
