## Supplementary Tables for "Fish are poor sentinels for surveillance of riverine AMR"

### Sheet: Table S1
Table S1: Targets and primers used in the HT-qPCR analysis
Gene	Target	Forward Primer	Reverse Primer
16S rRNA	16S rRNA	GGGTTGCGCTCGTTGC	ATGGYTGTCGTCAGCTCGTG
aph3-ib	Aminoglycoside	AACAGGTTTGGGAGGCGATG	CGCAACAAGCCTCTCCTGAA
aac3-VI	Aminoglycoside	CGTCACTTATTCGATGCCCTTAC	GTCGGGCGCGGCATA
aph6	Aminoglycoside	CCCATCCCATGTGTAAGGAAA	GCCACCGCTTCTGCTGTAC
aac(6)-Ib	Aminoglycoside	GTTTGAGAGGCAAGGTACCGTAA	GAATGCCTGGCGTGTTTGA
blaVIM	Beta Lactam	GCACTTCTCGCGGAGATTG	CGACGGTGATGCGTACGTT
blaNDM	Beta Lactam	GGCCACACCAGTGACAATATCA	CAGGCAGCCACCAAAAGC
blaCMY	Beta Lactam	AAAGCCTCAT GGGTGCATAAA	ATAGCTTTTGTTTGCCAGCATCA
blaCTX-M	Beta Lactam	CGTACCGAGCCGACGTTAA	CAACCCAGGAAGCAGGCA
blaTEM	Beta Lactam	CGCCGCATACACTATTCTCAG	GCTTCATTCAGCTCCGGTTC
blaOXA-58	Beta Lactam	GCAATTGCCTTTTAAACCTGA	CTGCCTTTTCAACAAAACCC
blaKPC-3	Beta Lactam	CAGCTCATTCAAGGGCTTTC	GGCGGCGTTATCACTGTATT
blaKPC-2	Beta Lactam	GCCGCCGTGCAATACAGT	GCCGCCCAACTCCTTCA
blaOXA48	Beta Lactam	TGTTTTTGGTGGCATCGAT	GTAAMRATGCTTGGTTCGC
oqxA	MDR	GAGTCAACCTACCTCCACTATCA	GCTGCGAGTTATCCAGCAG
ermF	MLSB	CAGCTTTGGTTGAACATTTACGAA	AAATTCCTAAAATCACAACCGACAA
ermB	MLSB	TAAAGGGCATTTAACGACGAAACT	TTTATACCTCTGTTTGTTAGGGAATTGAA
mphA	MLSB	CTGACGCGCTCCGTGTT	GGTGGTGCATGGCGATCT
mcr1	Other	CACATCGACGGCGTATTCTG	CAACGAGCATACCGACATCG
qepA	Quinolone	GGGCATCGCGCTGTTC	GCGCATCGGTGAAGCC
qnrS	Quinolone	CCACTTTGATGTCGCAGATCTTC	CCCTCTCCATATTGGCATAGGAAA
sul1	Sulfonamide	GCCGATGAGATCAGACGTATTG	CGCATAGCGCTGGGTTTC
tetW	Tetracycline	ATGAACATTCCCACCGTTATCTTT	ATATCGGCGGAGAGCTTATCC
tetA	Tetracycline	GCTGTTTGTTCTGCCGGAAA	GGTTAAGTTCCTTGAACGCAAACT
dfrA1	Trimethoprim	GGAATGGCCCTGATATTCCA	AGTCTTGCGTCCAACCAACAG
vanA	Vancomycin	GGGCTGTGAGGTCGGTTG	TTCAGTACAATGCGGCCGTTA

### Sheet: Table S2
Table S2: Sample resolved relative abundances of tested ARGs per copy of the 16S rRNA gene based on HT-qPCR analysis
Sample name	Sample type	Location	Relative abundances of tested ARGs per copy of the 16S rRNA gene
			aac(6)-Ib	aac3-VI	aph3-ib	aph6	blaCMY	blaCTX-M	blaKPC2	blaKPC3	blaNDM	blaOXA48	blaOXA58	blaTEM	blaVIM	dfrA1	dfrA8	ermB	ermF	mcr1	mphA	oqxA	qepA	qnrS	sul1	tetA	tetW	vanA
Water_Up_1	river water	Upstream	0.00187	0.274	0.0876	0.000152	0.00325	0.00838	0.000245	1.08e-05	0.0032	0.00841	0	0.000257	0.000212	0.000119	0.000378	6.01e-05	3.3e-05	0.0066	0.0276	0.000593	0.112	2.02e-05	0.000775	5.88e-05	8.3e-05	0.0384
Water_Up_2	river water	Upstream	0.000947	0.156	0.0534	0.000114	0.00137	0.00421	0.000109	0	0.00377	0.00388	0	0.000103	9.57e-05	3.57e-05	0.000212	5.39e-05	2.59e-05	0.0043	0.0139	0.000319	0.0656	1.26e-05	0.000992	2.65e-05	7.34e-05	0.0209
Water_Up_3	river water	Upstream	0.00114	0.247	0.0981	0.000192	0.00208	0.0061	0.00019	0	0.00322	0.00532	0	0.000125	0.000163	8.11e-05	0.000351	5.01e-05	4.41e-05	0.00458	0.0255	0.00054	0.0822	1.76e-05	0.00104	4.2e-05	5.61e-05	0.0302
Water_Up_4	river water	Upstream	0.00142	0.247	0.0846	0.000217	0.00335	0.0108	0.000201	0	0.0053	0.0097	0	0.000144	0.000202	0.000116	0.00038	4.84e-05	0	0.00672	0.0267	0.000361	0.118	3.43e-05	0.000929	3.42e-05	5.82e-05	0.0415
Water_Up_5	river water	Upstream	0.00116	0.231	0.0957	0.00022	0.0029	0.00902	0.000167	0	0.00416	0.00679	0	8.52e-05	0.000152	0.000142	0.000362	8.16e-05	4.37e-05	0.00573	0.0317	0.000577	0.088	1.73e-05	0.000796	4.48e-05	5.69e-05	0.037
Water_Up_6	river water	Upstream	0.000911	0.195	0.072	0.000204	0.00275	0.00783	0.000107	4.25e-06	0.00422	0.00774	0	0.000114	0.000162	9.59e-05	0.000377	4.17e-05	2.02e-05	0.00455	0.0192	0.000347	0.0903	2.28e-05	0.000917	2e-05	7.91e-05	0.0276
Sediment_Up_1	river sediment	Upstream	0.00132	0.763	0.221	0.000297	0.00279	0.00823	0.000626	0	0.00193	0.00757	0	7.02e-05	0.000798	4.93e-05	0.00113	9.16e-05	2.96e-05	0.0156	0.105	0.000667	0.29	6.32e-05	0.000363	0.000106	0.000152	0.106
Sediment_Up_2	river sediment	Upstream	0.000756	0.542	0.184	0.000131	0.00131	0.00701	0.000472	1.24e-05	0.000925	0.00691	0	6.91e-05	0.00037	7.89e-05	0.000391	0.000147	0	0.0121	0.0765	0.000412	0.245	4.22e-05	0.000382	6.12e-05	0.000179	0.0922
Sediment_Up_3	river sediment	Upstream	0.000635	0.48	0.158	0.000203	0.00178	0.0051	0.000389	0	0.00123	0.00357	0	4.07e-05	0.000444	7.85e-05	0.000327	6.9e-05	0	0.008	0.0713	0.000397	0.246	0	0.000329	4.76e-05	0.000146	0.06
Sediment_Up_4	river sediment	Upstream	0.00058	0.392	0.196	0.000171	0.00175	0.0076	0.000768	0	0.00154	0.00654	0	0.000103	0.00036	0.00036	0.000515	9.9e-05	0	0.0147	0.0796	0.000544	0.263	4.97e-05	0.000244	4.29e-05	0.000181	0.0702
Sediment_Up_5	river sediment	Upstream	0.000395	0.398	0.15	0.00011	0.00145	0.00504	0.000305	8.77e-06	0.00077	0.00414	0	0	0.000303	0.000281	0.000433	7.31e-05	2.4e-05	0.0097	0.0686	0.000524	0.187	0	0.000461	3.36e-05	8.41e-05	0.0687
Sediment_Up_6	river sediment	Upstream	0.000252	0.322	0.161	0.00013	0.00113	0.00364	0.00033	0	0.000738	0.00407	0	7.14e-05	0.000243	0.000163	0.000269	6.64e-06	2.35e-05	0.0083	0.0547	0.000408	0.17	0	0.000326	8.52e-05	0.000116	0.0521
Trout_skin_Up_1	trout skin	Upstream	0.038	0.563	1.88	0.0218	0.0433	0.174	0.00454	0	0.028	0.00263	0	0	0	0	0.00428	0	0	0.0209	0.191	0.0136	0.124	0.00539	0	0	0	0.886
Trout_skin_Up_2	trout skin	Upstream	0.0313	0.273	4.16	0.0388	0.0642	0.131	0	0	0.048	0.0579	0	0	0	0	0	0	0	0.0646	0.301	0	0.167	0.0405	0	0	0	0.556
Trout_skin_Up_3	trout skin	Upstream	0.0188	0.188	1.74	0.0352	0.0387	0.111	0.0551	0	0.039	0	0	0	0	0	0.0127	0	0	0.0326	0.0788	0.0128	0.0399	0.0362	0	0	0	0.268
Trout_skin_Up_4	trout skin	Upstream	0.0309	0.176	4.22	0.014	0.116	0.105	0	0	0	0	0	0.119	0	0.0125	0	0	0	0.0608	0.159	0	0.153	0.0225	0	0	0.0125	0.583
Trout_skin_Up_5	trout skin	Upstream	0.0632	0.778	7.84	0.152	0.262	0.303	0.12	0	0.0609	0.0657	0	0	0	0	0	0	0	0.158	0.333	0.075	0.252	0	0	0	0	1.49
Trout_skin_Up_6	trout skin	Upstream	0.0589	1.07	8.85	0.0246	0.258	0.235	0	0	0.141	0.0298	0	0	0	0	0.0326	0	0	0.08	0.355	0	0.187	0.0339	0	0	0	0.995
Trout_gills_Up_2	trout gills	Upstream	0.022	0.486	3.55	0.0206	0.0738	0.0708	0.0117	0	0.0149	0.0253	0	0	0.0174	0	0.0318	0	0	0.0427	0.309	0	0.184	0.0163	0	0	0	0.71
Trout_gills_Up_3	trout gills	Upstream	0.0508	0.728	3.62	0.0324	0.108	0	0	0	0.0348	0	0	0.00535	0	0	0.00949	0	0	0.0459	0.281	0.032	0.247	0.00406	0.00676	0	0	1.08
Trout_gills_Up_4	trout gills	Upstream	0.0557	0.405	3.86	0.0222	0.0587	0.204	0.00867	0	0.0243	0.022	0	0.00766	0	0.00695	0.0128	0	0	0.026	0.186	0.0213	0.166	0.0125	0	0.00838	0	0.572
Trout_gills_Up_5	trout gills	Upstream	0.0541	0.476	5.4	0	0	0	0.036	0	0	0.0106	0	0	0	0	0	0	0	0.06	0.401	0.00866	0.249	0.0472	0	0	0	1.08
Trout_feces_Up_2	trout feces	Upstream	0.000591	0.0649	0.207	0.000104	0.00142	0.00411	0.000252	0	0.000432	0.00353	0.000244	0.000742	0.000166	0	0.000163	0.000164	7.53e-05	0.0083	0.0108	0.00038	0.0299	0.000222	0.000843	5.19e-05	0.00017	0.236
Trout_feces_Up_3	trout feces	Upstream	0.000971	0.192	0.335	0.000827	0.00508	0.00727	0.0005	0	0	0.00499	0	0.00227	0.00165	0	0.00197	0	0.00047	0.0133	0.0327	0.00181	0.0333	0.000585	0.00128	0	0	0.0529
Trout_feces_Up_4	trout feces	Upstream	0	0.0957	0.0865	0	0.00889	0.00307	0.00227	0	0	0.000838	0	0.0506	0	0	0.00584	0.00422	0.00291	0.00317	0.0217	0.00622	0.0207	0.00121	0.00155	0	0	0.0139
Trout_feces_Up_5	trout feces	Upstream	0.0416	0.611	2.97	0.00853	0.195	0.688	0.0332	0	0.0926	0.0171	0	0	0	0	0.0135	0	0.00563	0.0284	0.474	0.049	0.221	0.00448	0.00532	0	0	3.1
Trout_feces_Up_6	trout feces	Upstream	0.000722	0.217	0.388	0.000658	0.00415	0.00856	0	0	0.000879	0.00742	0	0.00234	0.000325	0.00129	0.000324	0	0	0.0165	0.0624	0.0025	0.0715	0.000185	0.00233	0	0	0.112
Bull_skin_Up_1	bullhead skin	Upstream	0.0161	0.258	0.805	0.00696	0.0651	0.0819	0.00337	0.00627	0.00363	0.0185	0	0	0	0.00368	0	0.00496	0.00374	0.0212	0.16	0.0226	0.127	0.00793	0	0	0	0.16
Bull_skin_Up_2	bullhead skin	Upstream	0.00198	0.199	0.38	0.000482	0.0129	0.0141	0.000905	0	0.00179	0.00907	0	0.000416	0.000391	0	0.00134	0	0.00068	0.00688	0.0293	0.00316	0.0578	0.000813	0.0011	0	0	0.0666
Bull_skin_Up_3	bullhead skin	Upstream	0.0127	0.182	0.694	0.00221	0.0304	0.0214	0	0	0.00412	0.00864	0	0.00429	0	0	0	0	0.00415	0.00859	0.105	0.00629	0.0656	0.00476	0	0	0	0.0576
Bull_skin_Up_4	bullhead skin	Upstream	0.0075	0.157	1.18	0.0101	0.0336	0.0335	0	0	0.00459	0.012	0	0.115	0	0	0.00314	0	0	0.0164	0.163	0.0102	0.0936	0.00758	0	0	0	0.0814
Bull_skin_Up_5	bullhead skin	Upstream	0.0621	0.375	2.24	0.0147	0.0604	0.172	0.00883	0	0.00521	0.021	0	0	0	0	0	0.00491	0	0.0369	0.497	0.0297	0.229	0.00481	0.00343	0	0	0.223
Bull_skin_Up_6	bullhead skin	Upstream	0.00326	0.176	0.749	0	0.0278	0.0466	0.0033	0	0.00348	0.0101	0	0.00479	0	0	0	0.00672	0	0.0135	0.179	0.00484	0.0641	0.0084	0	0	0	0.0755
Bull_gills_Up_1	bullhead gills	Upstream	0.012	0.413	0.963	0.00701	0.0243	0.0425	0.00264	0	0.00363	0.0107	0	0.00241	0.00211	0.000886	0.00267	0.00112	0	0.0253	0.192	0.0134	0.28	0.000685	0.000394	0.00101	0	0.155
Bull_gills_Up_2	bullhead gills	Upstream	0.0165	0.261	1.72	0.0164	0.0711	0.29	0.00552	0	0.00296	0.00698	0	0.0782	0.00324	0	0.00329	0	0	0.0193	0.22	0.0275	0.208	0.00637	0.00185	0.00134	0	0.195
Bull_gills_Up_3	bullhead gills	Upstream	0.0359	0.423	2.57	0.0168	0.0614	0.382	0.00783	0	0.00942	0.011	0	0.00224	0.000943	0.00121	0.00405	0	0	0.0173	0.356	0.0425	0.327	0.0032	0.00112	0.00559	0	0.28
Bull_gills_Up_4	bullhead gills	Upstream	0.0545	0.466	3.31	0.0201	0.0945	0.551	0.00981	0.00258	0.00737	0.00771	0	0.00997	0.00201	0.00139	0.00499	0.00158	0	0.0183	0.465	0.0258	0.287	0.00347	0.000774	0.00512	0.00102	0.337
Bull_gills_Up_5	bullhead gills	Upstream	0.0992	0.839	3.37	0.0227	0.101	0.321	0.0129	0	0.0103	0.00914	0	0.0142	0.00345	0.00604	0.00976	0	0	0.0334	0.581	0.0399	0.423	0.00245	0.00136	0.00865	0	0.414
Bull_gills_Up_6	bullhead gills	Upstream	0.0746	0.445	3.41	0.0221	0.0996	0.448	0.00834	0	0.00806	0.00847	0.00136	0.0125	0.00183	0	0.00295	0.0026	0	0.0267	0.636	0.0318	0.322	0.00373	0	0.00311	0	0.417
Bull_feces_Up_1	bullhead feces	Upstream	0.0239	0.279	2.17	0.0098	0.0451	0.195	0.0257	0	0.01	0.00967	0	0.0181	0.00552	0	0.0208	0	0.00446	0.0263	0.434	0.0384	0.21	0.0126	0	0	0	0.269
Bull_feces_Up_2	bullhead feces	Upstream	0.00298	0.0832	0.274	0.000553	0.00272	0.0214	0	0	0	0.00351	0	0.0502	0.000581	0.00153	0.00234	0	0.00174	0.00847	0.0588	0.000683	0.0369	0.00104	0.000962	0.000719	0	0.0463
Bull_feces_Up_3	bullhead feces	Upstream	0	0.465	5.91	0.0185	0.156	0.42	0	0	0	0.0364	0	0.0217	0	0	0.0157	0	0	0.0417	0.945	0.0669	0.46	0.0231	0	0	0	0.598
Bull_feces_Up_4	bullhead feces	Upstream	0.00297	0.329	0.418	0.0058	0.0131	0.0285	0.00131	0	0.0017	0.00691	0	0.00336	0.00241	0	0.00458	0	0.00136	0.014	0.0877	0.051	0.0946	0	0.00068	0.000545	0.00268	0.0895
Bull_feces_Up_5	bullhead feces	Upstream	0.00478	0.123	0.34	0.000881	0.00956	0.0328	0.000452	0	0.00224	0.00454	0	0.00639	0.00104	0.0014	0.00103	0	0	0.0149	0.0997	0.00227	0.0639	0.00067	0	0.00108	0.000558	0.14
Bull_feces_Up_6	bullhead feces	Upstream	0.101	0.407	3.93	0.012	0.103	0.53	0.0118	0	0.0165	0.00922	0	0.00765	0	0	0.0187	0.00346	0	0.0302	0.481	0.0204	0.236	0.00496	0	0.0176	0	0.423
Water_Down_1	river water	Downstream	0.00145	0.221	0.0624	0.000136	0.00332	0.00947	0.000193	1.07e-05	0.00273	0.00945	4.14e-05	0.000137	0.000149	0.000179	0.000368	0.000563	0.000222	0.00417	0.0406	0.000151	0.108	1.83e-05	0.00207	2.37e-05	0.000321	0.0565
Water_Down_2	river water	Downstream	0.00156	0.273	0.0974	0.000162	0.00447	0.013	0.000193	1.32e-05	0.00443	0.0236	4.43e-05	3.13e-05	0.000129	0.000137	0.000492	0.000889	0.00023	0.0046	0.0548	0.000269	0.143	4.6e-05	0.00173	8.34e-05	0.000364	0.0822
Water_Down_3	river water	Downstream	0.00136	0.209	0.0576	0.000175	0.00271	0.0107	0.000131	0	0.00258	0.0123	8.05e-05	0.000161	0.000146	7.58e-05	0.000271	0.000684	0.000265	0.00323	0.038	0.000146	0.11	2.55e-05	0.00176	1.61e-05	0.000286	0.0526
Water_Down_4	river water	Downstream	0.00136	0.185	0.0542	0.000157	0.00285	0.00993	0.000162	0	0.00304	0.0131	5.93e-05	9.36e-05	0.000139	0.000117	0.000332	0.000744	0.000207	0.00355	0.0325	0.000138	0.121	1.76e-05	0.00166	2.5e-05	0.000357	0.0625
Water_Down_5	river water	Downstream	0.000877	0.232	0.0548	0.000145	0.0026	0.00835	0.000159	0	0.00253	0.00907	5.57e-05	0.000114	0.000115	8.98e-05	0.000299	0.000983	0.000338	0.00369	0.0416	0.000156	0.102	2.74e-05	0.00224	6.12e-05	0.000389	0.0581
Water_Down_6	river water	Downstream	0.00105	0.195	0.0645	0.000128	0.00314	0.00782	0.00021	0	0.00266	0.00933	0.000117	0.000137	5.56e-05	9.51e-05	0.000294	0.000843	0.000291	0.00286	0.0359	0.000149	0.0862	2.01e-05	0.00185	4.14e-05	0.000299	0.0527
Sediment_Down_1	river sediment	Downstream	0	0.0228	0.011	3.02e-05	0.000134	0.000733	1.93e-05	0	8.82e-05	0.000288	4.44e-05	0	2.34e-05	0	2.41e-05	0.00056	7.12e-05	0.000538	0.0113	0	0.0244	1.82e-05	0.000612	0	0.000121	0.00647
Sediment_Down_2	river sediment	Downstream	0.000485	0.393	0.115	8.24e-05	0.00225	0.00665	0.000288	0	0.00114	0.00387	2.85e-05	7.96e-05	0.000217	3.39e-05	0.00043	0.00175	2.74e-05	0.00742	0.0639	0.000204	0.209	3.33e-05	0.000674	3.57e-05	0.000187	0.0672
Sediment_Down_3	river sediment	Downstream	0.000652	0.543	0.137	0.000134	0.00266	0.00803	0.00036	0	0.00251	0.00483	3.65e-05	5.81e-05	0.00024	3.6e-05	0.00037	0.00276	4.78e-05	0.0095	0.0744	0.000227	0.27	4.5e-05	0.000863	3.88e-05	0.000165	0.0767
Sediment_Down_4	river sediment	Downstream	0.000644	0.44	0.123	0.000177	0.00232	0.00793	0.000387	0	0.00159	0.0041	1.63e-05	4.51e-05	0.000239	5.28e-05	0.000561	0.00159	6.51e-05	0.00788	0.0825	0.000245	0.263	3.42e-05	0.000578	6.11e-05	0.000107	0.0739
Sediment_Down_5	river sediment	Downstream	0.000675	0.461	0.145	9.97e-05	0.00309	0.00873	0.000497	0	0.00219	0.00448	4.04e-05	0.000132	0.000293	5.63e-05	0.000529	0.00231	6.53e-05	0.0109	0.0923	0.000248	0.284	3.93e-05	0.000826	7.07e-05	0.000169	0.0905
Sediment_Down_6	river sediment	Downstream	0.000386	0.31	0.106	8.76e-05	0.00149	0.0053	0.000225	0	0.000681	0.00355	0	0	0.000142	2.24e-05	0.000446	0.000714	1.52e-05	0.00639	0.0685	0.000218	0.231	5.46e-05	0.000591	3.16e-05	9.1e-05	0.0595
Trout_skin_Down_1	trout skin	Downstream	0	0.0813	0.433	0	0	0	0	0	0	0	0	0.177	0	0.0488	0	0	0	0	0	0	0.0108	0.019	0	0	0	0
Trout_skin_Down_2	trout skin	Downstream	0	0.0691	0.219	0.0108	0.0102	0	0	0	0	0	0	0	0	0	0	0	0	0.00385	0.052	0	0.0346	0.00388	0	0	0	0.0639
Trout_skin_Down_3	trout skin	Downstream	0	0.0159	0.518	0	0	0.0257	0	0	0	0	0	0	0	0	0	0	0	0.031	0.0606	0	0.0189	0.0297	0.0393	0	0	0.0765
Trout_skin_Down_5	trout skin	Downstream	0	0	0.53	0	0	0	0	0	0	0	0	0	0	0	0	0	0	0.00884	0	0	0	0.0213	0	0	0	0
Trout_gills_Down_2	trout gills	Downstream	0.0165	0.219	1.9	0.00732	0.0585	0.199	0.00672	0	0.0134	0.0163	0	0.0287	0	0	0.00558	0	0	0.0282	0.332	0	0.195	0.0205	0.00619	0	0	0.933
Trout_gills_Down_3	trout gills	Downstream	0.0214	0.364	3	0	0.0694	0.208	0	0.0115	0.0205	0.0208	0	0.0167	0	0	0	0	0	0.0477	0.474	0.0104	0.182	0.0207	0.0124	0	0	1.6
Trout_gills_Down_4	trout gills	Downstream	0.0479	0.337	3.06	0.0653	0.0588	0.233	0.00873	0	0.0106	0.011	0	0.0217	0	0	0.00667	0	0	0.0404	0.601	0	0.267	0.0126	0.00962	0	0	1.62
Trout_gills_Down_5	trout gills	Downstream	0.0178	0.126	1.6	0.0302	0.101	0.0702	0	0	0.011	0	0	0	0	0	0.0154	0.00954	0	0.0236	0.11	0	0.111	0.0511	0	0	0	0.293
Trout_feces_Down_1	trout feces	Downstream	0.000642	0.0683	0.0648	0	0.00274	0.00653	0.000588	0	0.000393	0.00287	0	0.00268	0.000249	0	0.000328	0.00193	0.000145	0.00434	0.046	0.000434	0.0886	0.00017	0.00104	0.000106	0.000338	0.079
Trout_feces_Down_2	trout feces	Downstream	0.000112	0.027	0.0163	5.68e-05	0.000589	0.00192	4.47e-05	0	0.000754	0.000317	3.08e-05	0.000163	2.17e-05	0	4.33e-05	0.00558	0	0.000832	0.00821	2.88e-05	0.0201	0	0.000349	0	0.000317	0.0746
Trout_feces_Down_4	trout feces	Downstream	0.000158	0.00749	0.00893	0.000176	0.000293	0.000944	0	0	0	0.000661	0	0.0068	0	0	0.000193	0.000532	0	0.000404	0.00671	0	0.00644	0.000319	0.0012	0	0	0.0111
Trout_feces_Down_5	trout feces	Downstream	0.000289	0.0436	0.0295	5.76e-05	0.000917	0.00152	7.05e-05	0	0.000382	0.000777	0	0.000269	6.36e-05	2.1e-05	9.9e-05	0.00252	5.45e-05	0.00222	0.0168	9.13e-05	0.0442	1.69e-05	0.000724	0	0.000237	0.0241
Trout_feces_Down_6	trout feces	Downstream	0	0.0369	0.0199	5.06e-05	0.000468	0.00195	3.01e-05	0	0.000391	0.000247	0	0.000165	3.07e-05	6.34e-05	6.12e-05	0.0036	0	0.00117	0.0119	1.79e-05	0.0288	1.34e-05	0.000431	0	0.000202	0.0622
Bull_skin_Down_1	bullhead skin	Downstream	0	0.028	0.244	0.00972	0.0244	0.0197	0	0	0	0	0	0.134	0	0	0	0	0	0.0187	0.0507	0	0.0508	0.0215	0	0	0	0.088
Bull_skin_Down_2	bullhead skin	Downstream	0.0117	0.0796	0.222	0.00275	0.0155	0.0144	0	0	0.00348	0	0	0.0367	0.00168	0	0	0	0	0.0129	0.0529	0.00241	0.0459	0.00769	0	0	0	0.0436
Bull_skin_Down_3	bullhead skin	Downstream	0.000146	0.0163	0.0415	0.000825	0.00176	0.00394	0.000458	0	0.000688	0.000787	0	0.00228	0	0	0.000699	0	0.000154	0.00131	0.0125	0.000373	0.015	0.000243	0	0	0	0.0113
Bull_skin_Down_4	bullhead skin	Downstream	0.00409	0.163	0.419	0.00247	0.0114	0.0378	0.0058	0	0.00112	0.00523	0	0.0259	0	0.00519	0.00108	0	0	0.00815	0.124	0.00147	0.0628	0	0	0	0	0.0969
Bull_skin_Down_5	bullhead skin	Downstream	0.0124	0.123	0.545	0	0.0106	0.0443	0	0	0.00586	0.00418	0	0.0314	0	0	0	0	0	0.00878	0.149	0.00554	0.0768	0.00391	0.00658	0	0	0.128
Bull_skin_Down_6	bullhead skin	Downstream	0.0199	0.106	0.925	0.0403	0.0702	0.1	0	0	0.0259	0.0207	0	0.0525	0	0	0	0	0.00944	0.00637	0.17	0.00536	0.173	0.00866	0.00918	0	0	0.295
Bull_gills_Down_1	bullhead gills	Downstream	0.0229	0.196	1.45	0.0125	0.0627	0.279	0.0107	0	0.00772	0.00643	0	0.0031	0	0.00154	0	0	0	0.0152	0.36	0.0197	0.306	0.0014	0.00288	0.00143	0.00128	0.315672
Bull_gills_Down_2	bullhead gills	Downstream	0.00217	0.199	0.193	0.000825	0.0136	0.0147	0.000204	0	0.00393	0	0	0	0	0	0.000676	0.000512	0	0.0126	0.093	0.00197	0.171	0.000196	0.000968	0.000157	0.000332	0.0846
Bull_gills_Down_3	bullhead gills	Downstream	0.0596	0.185	2.45	0.0127	0.0951	0.176	0.00961	0	0.0193	0.0167	0	0.00232	0	0.00917	0.00222	0	0	0.0163	0.579	0.026	0.414	0.00764	0	0	0	0.404
Bull_gills_Down_4	bullhead gills	Downstream	0.0336	0.152	1.75	0.0142	0.0558	0.174	0.00289	0	0.0051	0.00793	0	0.00686	0	0	0.00201	0	0	0.0197	0.345	0.0125	0.212	0.00233	0	0	0	0.272
Bull_gills_Down_5	bullhead gills	Downstream	0.119	0.222	3.09	0.0214	0.0996	0.256	0.0167	0	0.00968	0.00928	0	0.00465	0	0	0.00273	0	0	0.0198	0.778	0.014	0.383	0.00411	0	0.014	0	0.503
Bull_gills_Down_6	bullhead gills	Downstream	0	0.00794	0.0891	0.0156	0.00394	0.00249	0	0	0	0.00333	0.0104	0.128	0	0	0.00168	0	0	0	0.0237	0	0.014	0.00556	0	0	0	0.00637
Bull_feces_Down_1	bullhead feces	Downstream	0	0.0161	0.00768	0	0.000205	0.00058	0	0	4.28e-05	7.26e-05	0.000168	0.00327	0	0	0	0.00303	0	0.000496	0.00479	0	0.0106	0.000131	0.000308	0	0	0.109
Bull_feces_Down_2	bullhead feces	Downstream	0.171	0.406	6.5	0.0535	0.249	0.668	0.0348	0.00213	0.0171	0.012	0	0.0015	0	0	0.00353	0	0	0.0291	0.933	0.0202	0.543	0	0.00281	0.00508	0	0.949
Bull_feces_Down_3	bullhead feces	Downstream	9.16e-05	0.0273	0.0133	0.000103	0.000293	0.0018	2.85e-05	0	0.000111	0.000493	0	0.000235	5.5e-05	0	6.28e-05	0.000999	2.31e-05	0.0013	0.00985	1.99e-05	0.0242	1.25e-05	0.000141	0	9.05e-05	0.0139
Bull_feces_Down_4	bullhead feces	Downstream	0	0.0259	0.049	0.00163	0.00111	0.00104	0.00299	0	0	0	0	0.0219	0	0	0.00141	0.00247	0	0.00227	0.0157	0	0.0275	0	0.00289	0	0.00311	0.0248
Bull_feces_Down_6	bullhead feces	Downstream	0	0.0435	0.03	0	0.000306	0.00149	0	0	0	0.000969	0	0.0112	0	0.000886	0	0.00233	0.000289	0.00134	0.014	0	0.0392	0.000268	0.00128	0	0	0.0194
WWTP_efflluent_1	treated water	Outflow	0.00205	1.18	0.275	0.00108	0.00676	0.0137	0.000374	1.67e-05	0.00102	0.0107	0.000346	0.000403	0.000713	7.56e-05	0.00207	0.00811	0.00171	0.0174	0.0924	0.00181	0.315	0.000117	0.00342	0.000113	0.00285	0.121
WWTP_efflluent_2	treated water	Outflow	0.00415	1.6	0.415	0.00122	0.0101	0.0199	0.000613	1.35e-05	0.00148	0.0105	0.00054	0.000498	0.001	0.000104	0.00191	0.00758	0.00199	0.0213	0.14	0.00215	0.343	0.000153	0.00409	0.000175	0.00279	0.219
WWTP_efflluent_3	treated water	Outflow	0.00273	4.88	0.376	0.00129	0.00863	0.0265	0.000692	1.91e-05	0.00368	0.0119	0.000376	0.000378	0.00114	8.4e-05	0.0033	0.00545	0.000719	0.021	0.166	0.00181	0.705	0.000134	0.00424	0.000159	0.00173	0.203
WWTP_efflluent_4	treated water	Outflow	0.00237	1.28	0.289	0.000808	0.00667	0.0134	0.000383	0	0.0012	0.00654	0.000292	0.000553	0.000731	0.000107	0.00174	0.00594	0.00187	0.0193	0.113	0.00156	0.277	0.00017	0.00465	4.39e-05	0.0024	0.161
WWTP_efflluent_5	treated water	Outflow	0.0019	0.92	0.238	0.000678	0.00714	0.0142	0.000554	4.66e-05	0.0021	0.00787	0.000614	0.000365	0.000473	9.64e-05	0.00186	0.0101	0.00177	0.015	0.0873	0.00142	0.28	0.000153	0.00479	8.77e-05	0.00253	0.119
WWTP_efflluent_6	treated water	Outflow	0.00293	1	0.226	0.000722	0.00625	0.0156	0.000482	0	0.00201	0.00898	0.00031	0.000294	0.00066	0.000136	0.00162	0.0103	0.00167	0.0128	0.0958	0.00115	0.19	0.000187	0.00384	7.34e-05	0.0025	0.168

### Sheet: Table S3
Table S3: SRA accession codes of the different samples
Sample Name	Sample	SRA accession code	Sample Description
			Sample type	Replicate number	Location
Water_Up_1	DL001	SRR30597166	river water	1	Upstream of the WWTP
Water_Up_2	DL002	SRR30597165	river water	2	Upstream of the WWTP
Water_Up_3	DL207	SRR30597152	river water	3	Upstream of the WWTP
Water_Up_4	DL208	SRR30597141	river water	4	Upstream of the WWTP
Water_Up_5	DL005	SRR30597130	river water	5	Upstream of the WWTP
Water_Up_6	DL006	SRR30597119	river water	6	Upstream of the WWTP
Sediment_Up_1	DL007	SRR30597108	river sediment	1	Upstream of the WWTP
Sediment_Up_2	DL135	SRR30597097	river sediment	2	Upstream of the WWTP
Sediment_Up_3	DL136	SRR30597086	river sediment	3	Upstream of the WWTP
Sediment_Up_4	DL010	SRR30597075	river sediment	4	Upstream of the WWTP
Sediment_Up_5	DL011	SRR30597164	river sediment	5	Upstream of the WWTP
Sediment_Up_6	DL012	SRR30597161	river sediment	6	Upstream of the WWTP
Trout_skin_Up_1	DL013	SRR30597160	trout skin	1	Upstream of the WWTP
Trout_skin_Up_2	DL014	SRR30597159	trout skin	2	Upstream of the WWTP
Trout_skin_Up_3	DL015	SRR30597158	trout skin	3	Upstream of the WWTP
Trout_skin_Up_4	DL016	SRR30597157	trout skin	4	Upstream of the WWTP
Trout_skin_Up_5	DL017	SRR30597156	trout skin	5	Upstream of the WWTP
Trout_skin_Up_6	DL018	SRR30597155	trout skin	6	Upstream of the WWTP
Trout_gills_Up_1	DL019	SRR30597154	trout gills	1	Upstream of the WWTP
Trout_gills_Up_2	DL020	SRR30597153	trout gills	2	Upstream of the WWTP
Trout_gills_Up_3	DL021	SRR30597151	trout gills	3	Upstream of the WWTP
Trout_gills_Up_4	DL022	SRR30597150	trout gills	4	Upstream of the WWTP
Trout_gills_Up_5	DL023	SRR30597149	trout gills	5	Upstream of the WWTP
Trout_gills_Up_6	DL024	SRR30597148	trout gills	6	Upstream of the WWTP
Trout_feces_Up_1	DL025	SRR30597147	trout feces	1	Upstream of the WWTP
Trout_feces_Up_2	DL026	SRR30597146	trout feces	2	Upstream of the WWTP
Trout_feces_Up_3	DL027	SRR30597145	trout feces	3	Upstream of the WWTP
Trout_feces_Up_4	DL028	SRR30597144	trout feces	4	Upstream of the WWTP
Trout_feces_Up_5	DL137	SRR30597143	trout feces	5	Upstream of the WWTP
Trout_feces_Up_6	DL030	SRR30597142	trout feces	6	Upstream of the WWTP
Bull_skin_Up_1	DL031	SRR30597140	bullhead skin	1	Upstream of the WWTP
Bull_skin_Up_2	DL032	SRR30597139	bullhead skin	2	Upstream of the WWTP
Bull_skin_Up_3	DL033	SRR30597138	bullhead skin	3	Upstream of the WWTP
Bull_skin_Up_4	DL034	SRR30597137	bullhead skin	4	Upstream of the WWTP
Bull_skin_Up_5	DL035	SRR30597136	bullhead skin	5	Upstream of the WWTP
Bull_skin_Up_6	DL036	SRR30597135	bullhead skin	6	Upstream of the WWTP
Bull_gills_Up_1	DL037	SRR30597134	bullhead gills	1	Upstream of the WWTP
Bull_gills_Up_2	DL038	SRR30597133	bullhead gills	2	Upstream of the WWTP
Bull_gills_Up_3	DL039	SRR30597132	bullhead gills	3	Upstream of the WWTP
Bull_gills_Up_4	DL040	SRR30597131	bullhead gills	4	Upstream of the WWTP
Bull_gills_Up_5	DL041	SRR30597129	bullhead gills	5	Upstream of the WWTP
Bull_gills_Up_6	DL042	SRR30597128	bullhead gills	6	Upstream of the WWTP
Bull_feces_Up_1	DL043	SRR30597127	bullhead feces	1	Upstream of the WWTP
Bull_feces_Up_2	DL044	SRR30597126	bullhead feces	2	Upstream of the WWTP
Bull_feces_Up_3	DL045	SRR30597125	bullhead feces	3	Upstream of the WWTP
Bull_feces_Up_4	DL046	SRR30597124	bullhead feces	4	Upstream of the WWTP
Bull_feces_Up_5	DL047	SRR30597123	bullhead feces	5	Upstream of the WWTP
Bull_feces_Up_6	DL048	SRR30597122	bullhead feces	6	Upstream of the WWTP
Water_Down_1	DL049	SRR30597121	river water	1	Downstream of the WWTP
Water_Down_2	DL050	SRR30597120	river water	2	Downstream of the WWTP
Water_Down_3	DL051	SRR30597118	river water	3	Downstream of the WWTP
Water_Down_4	DL052	SRR30597117	river water	4	Downstream of the WWTP
Water_Down_5	DL053	SRR30597116	river water	5	Downstream of the WWTP
Water_Down_6	DL054	SRR30597115	river water	6	Downstream of the WWTP
Sediment_Down_1	DL055	SRR30597114	river sediment	1	Downstream of the WWTP
Sediment_Down_2	DL056	SRR30597113	river sediment	2	Downstream of the WWTP
Sediment_Down_3	DL057	SRR30597112	river sediment	3	Downstream of the WWTP
Sediment_Down_4	DL058	SRR30597111	river sediment	4	Downstream of the WWTP
Sediment_Down_5	DL059	SRR30597110	river sediment	5	Downstream of the WWTP
Sediment_Down_6	DL060	SRR30597109	river sediment	6	Downstream of the WWTP
Trout_skin_Down_1	DL138	SRR30597107	trout skin	1	Downstream of the WWTP
Trout_skin_Down_2	DL062	SRR30597106	trout skin	2	Downstream of the WWTP
Trout_skin_Down_3	DL063	SRR30597105	trout skin	3	Downstream of the WWTP
Trout_skin_Down_4	DL064	SRR30597104	trout skin	4	Downstream of the WWTP
Trout_skin_Down_5	DL065	SRR30597103	trout skin	5	Downstream of the WWTP
Trout_skin_Down_6	DL066	SRR30597102	trout skin	6	Downstream of the WWTP
Trout_gills_Down_1	DL067	SRR30597101	trout gills	1	Downstream of the WWTP
Trout_gills_Down_2	DL068	SRR30597100	trout gills	2	Downstream of the WWTP
Trout_gills_Down_3	DL069	SRR30597099	trout gills	3	Downstream of the WWTP
Trout_gills_Down_4	DL070	SRR30597098	trout gills	4	Downstream of the WWTP
Trout_gills_Down_5	DL071	SRR30597096	trout gills	5	Downstream of the WWTP
Trout_gills_Down_6	DL072	SRR30597095	trout gills	6	Downstream of the WWTP
Trout_feces_Down_1	DL073	SRR30597094	trout feces	1	Downstream of the WWTP
Trout_feces_Down_2	DL074	SRR30597093	trout feces	2	Downstream of the WWTP
Trout_feces_Down_3	DL075	SRR30597092	trout feces	3	Downstream of the WWTP
Trout_feces_Down_4	DL076	SRR30597091	trout feces	4	Downstream of the WWTP
Trout_feces_Down_5	DL077	SRR30597090	trout feces	5	Downstream of the WWTP
Trout_feces_Down_6	DL078	SRR30597089	trout feces	6	Downstream of the WWTP
Bull_skin_Down_1	DL079	SRR30597088	bullhead skin	1	Downstream of the WWTP
Bull_skin_Down_2	DL080	SRR30597087	bullhead skin	2	Downstream of the WWTP
Bull_skin_Down_3	DL081	SRR30597085	bullhead skin	3	Downstream of the WWTP
Bull_skin_Down_4	DL082	SRR30597084	bullhead skin	4	Downstream of the WWTP
Bull_skin_Down_5	DL083	SRR30597083	bullhead skin	5	Downstream of the WWTP
Bull_skin_Down_6	DL084	SRR30597082	bullhead skin	6	Downstream of the WWTP
Bull_gills_Down_1	DL085	SRR30597081	bullhead gills	1	Downstream of the WWTP
Bull_gills_Down_2	DL086	SRR30597080	bullhead gills	2	Downstream of the WWTP
Bull_gills_Down_3	DL087	SRR30597079	bullhead gills	3	Downstream of the WWTP
Bull_gills_Down_4	DL140	SRR30597078	bullhead gills	4	Downstream of the WWTP
Bull_gills_Down_5	DL089	SRR30597077	bullhead gills	5	Downstream of the WWTP
Bull_gills_Down_6	DL090	SRR30597076	bullhead gills	6	Downstream of the WWTP
Bull_feces_Down_1	DL091	SRR30597074	bullhead feces	1	Downstream of the WWTP
Bull_feces_Down_2	DL092	SRR30597073	bullhead feces	2	Downstream of the WWTP
Bull_feces_Down_3	DL093	SRR30597072	bullhead feces	3	Downstream of the WWTP
Bull_feces_Down_4	DL094	SRR30597071	bullhead feces	4	Downstream of the WWTP
Bull_feces_Down_5	DL141	SRR30597070	bullhead feces	5	Downstream of the WWTP
Bull_feces_Down_6	DL142	SRR30597069	bullhead feces	6	Downstream of the WWTP
Water_efflluent_1	DL097	SRR30597068	treated water	1	WWTP outflow
Water_efflluent_3	DL099	SRR30597067	treated water	2	WWTP outflow
Water_efflluent_4	DL100	SRR30597066	treated water	3	WWTP outflow
Water_efflluent_5	DL101	SRR30597065	treated water	4	WWTP outflow
Water_efflluent_2	DL102	SRR30597163	treated water	5	WWTP outflow
Water_efflluent_6	DL103	SRR30597162	treated water	6	WWTP outflow
